# Closed genomes uncover a saltwater species of *Candidatus* Electronema and shed new light on the boundary between marine and freshwater cable bacteria

**DOI:** 10.1101/2022.10.26.513921

**Authors:** Mantas Sereika, Francesca Petriglieri, Thomas Bygh Nymann Jensen, Artur Sannikov, Morten Hoppe, Per Halkjær Nielsen, Ian P.G. Marshall, Andreas Schramm, Mads Albertsen

## Abstract

Cable bacteria of the *Desulfobulbaceae* family are centimeter-long filamentous bacteria, which are capable of conducting long-distance electron transfer. Currently, all cable bacteria are classified into two candidate genera: *Candidatus* Electronema, typically found in freshwater environments, and *Candidatus* Electrothrix, typically found in saltwater environments. This taxonomic framework is based on both 16S rRNA gene sequences and metagenome-assembled genome (MAG) phylogenies. However, most of the currently available MAGs are highly fragmented, incomplete, and thus likely miss key genes essential for deciphering the physiology of cable bacteria. To address this, we performed Nanopore long read (total 162.4 Gbp) and Illumina short read (total 148.3 Gbp) shotgun sequencing of selected environmental samples and a single-strain enrichment of *Ca*. Electronema aureum. We recovered multiple cable bacteria MAGs, including two circular and one single-contig. Phylogenomic analysis, also confirmed by 16S rRNA gene-based phylogeny, classified one circular MAG and the single-contig MAG as novel species of cable bacteria, which we propose to name *Ca*. Electronema halotolerans and *Ca*. Electrothrix laxa, respectively. The *Ca*. Electronema halotolerans, despite belonging to the previously recognized freshwater genus of cable bacteria, was retrieved from brackish-water sediment. Metabolic predictions showed several adaptations to a high salinity environment, similar to the “saltwater” *Ca*. Electrothrix species, indicating how *Ca*. Electronema halotolerans may be the evolutionary link between marine and freshwater cable bacteria lineages.
