## Supplementary material for "Closed genomes uncover a saltwater species of *Candidatus* Electronema and shed new light on the boundary between marine and freshwater cable bacteria": Dataset S1

### Sheet: Sheet1
KEGG Orthology ID/FIGFAM id/COG id/InterPro Scan ID	Annotation	Gene shorthand	Pathway	MAR-hqMAG	AW-3_4	AW-5	AX-1_4	AS-4_5	AW-1	MCF	MAR-scMAG	BRK-cMAG	ENR-cMAG
K17218	sulfide:quinone oxidoreductase	sqr	sulfur metabolism	1	1	1	1	1	1	1	1	1	1
K08352	polysulfide reductase chain A	psrA	sulfur metabolism	1	1	1	1	1	1	1	1	1	1
K08353	thiosulfate reductase electron transport protein	psrC	sulfur metabolism	1	1	1	1	1	1	1	1	1	1
K08354	thiosulfate reductase cytochrome b subunit	psrB	sulfur metabolism	1	1	1	1	1	1	1	1	1	1
K11180	dissimilatory sulfite reductase alpha subunit	dsrA	sulfur metabolism	1	1	1	1	1	1	1	1	1	1
K11181	dissimilatory sulfite reductase beta subunit	dsrB	sulfur metabolism	1	1	1	1	1	1	1	1	1	1
K23077	dissimilatory sulfite reductase related protein	dsrC	sulfur metabolism	1	1	1	1	1	1	1	1	1	1
COG0607	Rhodanese-related sulfurtransferase		sulfur metabolism	1	1	1	1	1	1	1	1	1	1
IPR001455	TusA-like domain	tusA	sulfur metabolism	1	1	1	1	1	1	0	1	1	1
K00394	Adenylylsulfate reductase subunit alpha	aprA	sulfur metabolism	1	1	1	1	1	1	1	1	1	1
K00395	Adenylylsulfate reductase subunit beta	aprB	sulfur metabolism	1	1	1	1	1	1	1	1	1	1
K00958	Sulfate adenylyltransferase	sat	sulfur metabolism	1	1	1	1	1	1	1	1	1	1
K03321	Sulfate permease, SulP family	sulP	sulfur metabolism	1	1	1	1	1	1	1	1	0	1
FIG032717	Sulfite reduction-associated complex DsrMKJOP protein DsrM (= HmeC)	dsrM	electron transfer	1	1	1	1	1	1	1	1	1	1
FIG035759Sulfite reduction-associated complex DsrMKJOP protein DsrK (=HmeD)		dsrK	electron transfer	1	1	1	1	1	1	1	1	1	1
K16885	quinone-modifying oxidoreductase, subunit QmoA	qmoA	electron transfer	1	1	1	1	1	1	1	1	1	1
K16886	quinone-modifying oxidoreductase, subunit QmoB	qmoB	electron transfer	1	1	1	1	1	1	1	1	1	1
K16887	quinone-modifying oxidoreductase, subunit QmoC	qmoC	electron transfer	1	1	1	1	1	1	1	1	1	1
COG0723	Rieske Fe-S protein	Rieske Fe-S protein	electron transfer	1	1	1	1	1	1	1	1	1	1
COG1290	Cytochrome b subunit of the bc complex	cytB	electron transfer	1	1	1	1	1	1	1	1	1	1
K00425	cytochrome bd ubiquinol oxidase subunit I	cydA	electron transfer	1	1	1	1	1	1	1	1	1	1
K00428	Cytochrome c peroxidase	ccp	electron transfer	1	1	1	1	1	1	2	3	1	1
COG3474	Ferrocytochrome c-552	cyt	electron transfer	1	1	1	1	1	1	1	1	1	1
K00428	Cytochrome c peroxidase	MacA	electron transfer	1	1	1	1	1	1	1	1	1	1
K02650	type IV pilus assembly protein PilA	PilA	electron transfer	1	1	1	3	1	3	1	1	1	1
K02274	Cytochrome c oxidase subunit 1	coxA, ccoA	electron transfer	0	0	0	0	0	0	0	1	0	0
K02275	cytochrome c oxidase subunit II	coxB, ccoB	electron transfer	0	0	0	0	0	0	0	1	0	0
K02276	cytochrome c oxidase subunit III	coxC, ccoC	electron transfer	0	0	0	0	0	0	0	1	0	0
K02277	cytochrome c oxidase subunit IV	coxD, ccoD	electron transfer	0	0	0	0	0	0	0	1	0	0
K06886	hemoglobin	glbN	electron transfer	2	2	2	2	3	2	1	1	2	2
COG0838	NADH-quinone oxidoreductase subunit A	NuoA	electron transfer	1	1	1	1	1	1	1	1	1	1
K00331	NADH-quinone oxidoreductase subunit BC	NuoBC	electron transfer	1	1	1	1	1	1	1	1	1	1
K00333	NADH-quinone oxidoreductase subunit D	NuoD	electron transfer	1	1	1	1	1	1	1	1	1	1
FIG133041	NADH-quinone oxidoreductase subunit H	NuoH	electron transfer	1	1	1	1	1	1	1	1	1	1
K00338	NADH-quinone oxidoreductase subunit I	NuoI	electron transfer	1	1	1	1	1	1	1	1	1	1
FIG000569	NADH-quinone oxidoreductase subunit J	NuoJ	electron transfer	1	1	1	1	1	1	1	1	1	1
K00340	NADH-quinone oxidoreductase subunit K	NuoK	electron transfer	1	1	1	1	1	1	1	1	1	1
K00341	NADH-quinone oxidoreductase subunit L	NuoL	electron transfer	1	1	1	1	1	1	1	1	1	1
K00342	NADH-quinone oxidoreductase subunit M	NuoM	electron transfer	1	1	1	1	1	1	1	1	1	1
K00343	NADH-quinone oxidoreductase subunit N	NuoN	electron transfer	1	1	1	1	1	1	1	1	1	1
K02111	F-type ATP synthase subunit A	atpA	chemiosmotic ATP-synthesis	1	1	1	1	1	1	1	1	1	1
K02108	F-type ATP synthase subunit B	atpB	chemiosmotic ATP-synthesis	1	1	1	1	1	1	1	1	1	1
K02114	F-type ATP synthase subunit C	atpC	chemiosmotic ATP-synthesis	1	1	1	1	1	1	1	1	1	1
K02112	F-type ATP synthase subunit D	atpD	chemiosmotic ATP-synthesis	1	1	1	1	1	1	1	1	1	1
K02110	F-type ATP synthase subunit E	atpE	chemiosmotic ATP-synthesis	1	1	1	1	1	1	1	1	1	1
K02109	F-type ATP synthase subunit F	atpF	chemiosmotic ATP-synthesis	1	1	1	1	1	1	1	1	1	1
K02115	F-type ATP synthase subunit G	atpG	chemiosmotic ATP-synthesis	1	1	1	1	1	1	1	1	1	1
K02113	F-type ATP synthase subunit H	atpH	chemiosmotic ATP-synthesis	1	1	1	1	1	1	1	1	1	1
K02116	F-type ATP synthase subunit I	atpI	chemiosmotic ATP-synthesis	1	1	1	1	1	1	1	1	1	1
K02586	nitrogenase molybdenum-iron protein alpha chain	NifD	nitrogen metabolism	1	1	1	1	1	1	1	1	1	1
K02588	nitrogenase iron protein NifH	NifH	nitrogen metabolism	1	1	1	1	1	1	1	1	1	1
K02591	molybdenum-denitrogenase molybdenum-iron protein beta chainpendent nitrogenase	NifK	nitrogen metabolism	1	1	1	1	1	1	1	1	1	1
K03320	ammonium transporter, Amt family	amtB	nitrogen metabolism	1	1	1	1	1	1	1	1	1	1
K02567	nitrate reductase (cytochrome)	NapA	nitrogen metabolism	0	0	0	0	0	0	0	1	0	1
K02568	nitrate reductase (cytochrome), electron transfer subunit	NapB	nitrogen metabolism	0	0	0	0	0	0	0	0	0	1
K10535	periplasmic multiheme cytochrome (nitrite reductase)/hydroxylamine dehydrogenase	pOOC	nitrogen metabolism	0	0	0	0	0	0	1	1	0	1
K00845	Glucokinase	glk	Glycolysis	1	1	1	1	1	1	1	1	1	1
K01810	Glucose-6-phosphate isomerase	pgi	Glycolysis	2	1	1	1	1	1	1	1	1	1
K21071	ATP-dependent phosphofructokinase / diphosphate-dependent phosphofructokinase	pfk	Glycolysis	1	1	1	1	1	1	1	1	1	1
K01623	Fructose-bisphosphate aldolase	ALDO	Glycolysis	1	1	1	1	1	1	1	1	1	1
K01803	triosephosphate isomerase	tpiA	Glycolysis	0	1	1	1	1	1	1	1	1	0
K00134	glyceraldehyde 3-phosphate dehydrogenase	gap	Glycolysis	1	1	0	1	1	1	1	1	1	1
K00927	phosphoglycerate kinase	pgk	Glycolysis	1	1	1	1	1	1	1	1	1	1
K15635	2,3-bisphosphoglycerate-independent phosphoglycerate mutase	apgM	Glycolysis	1	1	1	1	1	1	1	1	1	1
K01689	Enolase	eno	Glycolysis	0	0	0	0	0	0	0	0	0	0
K01006	Pyruvate phosphate dikinase	ppdK	Glycolysis	1	1	1	1	1	1	1	1	1	1
K01057	6-phosphogluconolactonase	pgl	Glycolysis	1	1	1	1	1	1	1	1	1	1
K01690	phosphogluconate dehydratase	edd	Glycolysis	1	1	1	1	1	1	1	1	1	1
K01625	2-dehydro-3-deoxyphosphogluconate aldolase / (4S)-4-hydroxy-2-oxoglutarate aldolase	eda	Glycolysis	1	1	1	1	1	1	1	1	1	1
K00615	transketolase	tktA / tktB	Pentose phosphate pathway	1	1	1	1	1	1	1	1	1	1
K01807	ribose 5-phosphate isomerase A	rpiA	Pentose phosphate pathway	1	1	1	1	1	1	1	1	1	1
K00036	glucose-6-phosphate 1-dehydrogenase [EC:1.1.1.49 1.1.1.363]	g6pd / zwf	Pentose phosphate pathway	1	1	1	1	1	1	1	1	1	1
K00033	6-phosphogluconate dehydrogenase	pgd / gnd	Pentose phosphate pathway	1	1	1	1	1	1	1	1	1	1
K01783	ribulose-phosphate 3-epimerase	rpe	Pentose phosphate pathway	1	1	1	1	1	1	1	1	1	1
K11395	dehydro-3-deoxy-phosphogluconate aldolase	kdpgA	Entner-Doudoroff pathway	1	1	1	1	1	1	1	1	1	1
K01690	phosphogluconate dehydratase	edd	Entner-Doudoroff pathway	1	1	1	1	1	1	1	1	1	1
K01647	Citrate synthase	gltA	TCA cycle	1	1	1	1	1	1	1	1	1	1
K01681	aconitate hydratase	acnA	TCA cycle	1	1	1	1	1	1	1	1	1	1
K00031	Isocitrate dehydrogenase	icd	TCA cycle	1	1	1	1	1	1	1	1	1	1
K00175	2-oxoglutarate ferredoxin oxidoreductase subunit alfa	korA	TCA cycle	1	1	1	1	1	1	1	0	0	0
K00176	2-oxoglutarate ferredoxin oxidoreductase subunit beta	korB	TCA cycle	1	1	1	1	1	1	1	0	0	0
K00177	2-oxoglutarate ferredoxin oxidoreductase subunit gamma	korC	TCA cycle	1	1	1	1	1	1	1	0	0	0
K01902	Succinyl-CoA synthetase subunit alfa	sucD	TCA cycle	1	1	1	1	1	1	1	0	0	0
K01903	Succinyl-CoA synthetase subunit beta	sucC	TCA cycle	1	1	1	1	1	1	1	0	0	0
K00234	Succinate dehydrogenase subunit A	sdhA	TCA cycle	1	1	0	1	0	1	1	1	1	1
K00235	Succinate dehydrogenase subunit B	sdhB	TCA cycle	1	1	1	1	1	1	1	1	1	1
K00236	Succinate dehydrogenase subunit C	sdhC	TCA cycle	1	1	1	0	1	1	1	1	1	1
K01676	fumarate hydratase, class I	fumB	TCA cycle	1	1	1	0	0	0	1	1	1	1
K00024	Malate dehydrogenase	mdh	TCA cycle	0	1	1	1	1	1	1	0	1	1
K14393	acetate transporter	actP	acetate usage	1	1	1	1	1	1	1	1	1	1
K00198	anaerobic carbon-monoxide dehydrogenase catalytic subunit	acsA	Wood-Ljungdahl pathway	1	1	1	1	1	1	1	1	1	1
K14138	acetyl-CoA synthase	acsB	Wood-Ljungdahl pathway	1	1	1	1	1	1	1	1	1	1
K15023	5-methyltetrahydrofolate corrinoid/iron sulfur protein methyltransferase	acsE	Wood-Ljungdahl pathway	1	1	1	1	1	1	1	1	1	1
K00297	methylenetetrahydrofolate reductase (NADH)	metF	Wood-Ljungdahl pathway	1	1	1	1	1	1	1	1	1	1
K01491	methylenetetrahydrofolate dehydrogenase (NADP+) / methenyltetrahydrofolate cyclohydrolase	folD	Wood-Ljungdahl pathway	1	1	1	1	1	1	1	1	1	1
K01938	formate--tetrahydrofolate ligase	fhs	Wood-Ljungdahl pathway	1	1	1	1	1	1	1	1	1	1
K05299	formate dehydrogenase	fdhA	formate usage	1	1	1	0	0	0	1	1	2	1
05TMB	putative formate transporter	focA	formate usage	1	1	1	1	1	1	1	1	1	1
K01673	carbonic anhydrase	cah	carbon dioxide usage	1	1	1	1	1	1	1	1	1	1
K05606	methylmalonyl-CoA/ethylmalonyl-CoA epimerase	epi	methylmalonyl pathway	1	1	1	1	1	1	1	1	0	0
K01964	methylmalonyl-CoA mutase	ecm/mcmA/MUT	methylmalonyl pathway	1	1	1	1	1	1	1	1	0	0
K14449	propionyl-CoA carboxylase	ppc	methylmalonyl pathway	1	1	1	1	1	1	1	1	0	0
K00963	UTP--glucose-1-phosphate uridylyltransferase	galU	Glycogen metabolism	1	1	1	1	1	1	1	1	1	1
K00975	glucose-1-phosphate adenylyltransferase	glgC	Glycogen metabolism	2	2	2	2	2	2	4	2	2	2
K00700	1,4-alpha-glucan branching enzyme	glgB	Glycogen metabolism	1	1	1	1	1	1	1	2	1	2
K00703	starch synthase	glgA	Glycogen metabolism	2	1	1	2	1	2	1	1	1	1
K00688	glycogen phosphorylase	glgP	Glycogen metabolism	2	2	2	2	2	2	4	2	1	2
K06044	(1->4)-alpha-D-glucan 1-alpha-D-glucosylmutase	glgY	Glycogen metabolism	0	0	0	0	0	0	0	0	0	0
K00937	polyphosphate kinase	ppk	Phosphate metabolism	2	2	2	2	2	1	1	1	2	2
K03306	inorganic phosphate transporter, PiT family	pit	Phosphate metabolism	1	1	1	1	1	1	1	1	1	1
K02038	phosphate transport system permease protein	pstA	Phosphate metabolism	1	1	1	1	1	1	1	1	1	1
K02036	phosphate transport system ATP-binding protein	pstB	Phosphate metabolism	1	1	1	1	1	1	1	1	1	1
K02037	phosphate transport system permease protein	pstC	Phosphate metabolism	1	1	1	1	1	1	1	1	1	1
K02040	phosphate transport system substrate-binding protein	pstS	Phosphate metabolism	1	1	1	1	1	1	1	1	1	1
K02039	hosphate-specific transport system accessory protein PhoU	PhoU	Phosphate metabolism	1	1	1	1	1	1	1	1	1	1
K03313	Na(+)/H(+) antiporter NhaA	nhaA	Adaptation to marine environment	1	1	1	1	1	1	3	3	1	0
05EWE	Na(+), Li(+), K(+)/H(+) antiporter subunit A	umpA	Adaptation to marine environment	2	2	2	2	2	2	2	2	1	0
05EWE	Na(+), Li(+), K(+)/H(+) antiporter subunit B	umpB	Adaptation to marine environment	2	2	2	2	2	2	2	2	1	0
K07301	cation:H+ antiporter	cax	Adaptation to marine environment	1	1	1	1	1	1	1	1	1	0
K03324	phosphate:Na+ symporter	yjbB	Adaptation to marine environment	1	1	1	1	1	1	1	1	1	0
K00346	Na(+)-translocating NADH-quinone reductase subunit A	nqrA	Adaptation to marine environment	1	1	1	1	1	1	1	1	0	0
K00347	Na(+)-translocating NADH-quinone reductase subunit B	nqrB	Adaptation to marine environment	1	1	1	1	1	1	1	1	0	0
K00348	Na(+)-translocating NADH-quinone reductase subunit C	nqrC	Adaptation to marine environment	1	1	1	1	1	1	1	1	0	0
K00349	Na(+)-translocating NADH-quinone reductase subunit D	nqrD	Adaptation to marine environment	1	1	1	1	1	1	1	1	0	0
K00351	Na(+)-translocating NADH-quinone reductase subunit F	nqrF	Adaptation to marine environment	1	1	1	1	1	1	1	1	0	0
	periplasmic carbonic anhydrase
